# Back to basics: Immunoglobulin germline reference sequences enable investigations and reveal insights into bat-specific immunity

**DOI:** 10.1101/2025.04.10.648212

**Authors:** Ashley B. Reers, Shijun Zhan, Taylor Pursell, Clara Reasoner, Natasha Hodges, Tanya M. Lama, Tony Schountz, Hannah K. Frank

## Abstract

We generated a highly-contiguous, annotated genome of the Jamaican fruit bat, *Artibeus jamaicensis,* including annotated germline immunoglobulin heavy chain (IGH) and light chain (IGL) loci to understand bat B cell receptor repertoires. The bat germline shares many structures and features described in human immunoglobulin loci. However, some features are unique to *A. jamaicensis*, including an expansion of cysteine-rich IGHV genes. To investigate the relationship between the germline IGH locus and expressed B cell receptors (BCRs), we sequenced the BCRs of wild-caught and captive *A. jamaicensis*, finding an enrichment of IGHV3 and IGHV4 genes. Compared to humans, *A. jamaicensis* had shorter CDRH3s and lower levels of somatic hypermutation. Our results demonstrate that while immunoglobulin loci are largely conserved between bats and humans, distinct differences exist in the bat germline, highlighting the need for more detailed genetic characterization of these mammals.
