## Supplementary material for "Back to basics: Immunoglobulin germline reference sequences enable investigations and reveal insights into bat-specific immunity": Table S2

### Sheet: Table S2
Table S2
IgBlast statistics for baseline, RABV, wild-caught, and human samples
											Unique raw sequence						Unique filtered sequence
Sample	ID	Treatment	Tissue	IgBlast reference	Raw (R)	Unique raw (UR)	Filtered	Unique (U)	U/UR	U/R	IGHM	IGHG	IGHA*	IGHE**	MIXED	NONE	IGHM	IGHG	IGHA*	IGHE**	MIXED	NONE
RABV A	G1F4	Low dose RABV	Spleen	Human	1040982	1001142	206717	196531	0.196307	0.188794	10700	1444	0	315402	0	673596	6503	814	0	189473	0	0
RABV B	G2F4	Low dose RABV	Spleen	Human	1193805	1083971	307554	254066	0.234384	0.21282	9471	541	0	452603	0	621356	5430	291	0	248685	0	0
Baseline 1	G2F1	Uninfected	Spleen	Human	673220	561386	3840	3716	0.00661933	0.00551974	3974	584	0	2696	0	554135	3898	245	0	1844	0	0
Baseline 2	G3F1	Uninfected	Spleen	Human	823478	785914	8080	8071	0.0102696	0.00980111	12799	631	0	705	0	771779	7537	365	0	418	0	0
RABV A	G1F4	Low dose RABV	Spleen	Eptesicus fuscus	1040982	1001142	516005	500885	0.500314	0.481166	634337	338799	0	1	0	27763	339711	161141	0	0	0	0
RABV B	G2F4	Low dose RABV	Spleen	Eptesicus fuscus	1193805	1083971	679632	606436	0.559458	0.507986	582145	495435	0	0	0	6177	347091	259314	0	0	0	0
Baseline 1	G2F1	Uninfected	Spleen	Eptesicus fuscus	673220	561386	278766	229853	0.409438	0.341423	557706	2664	0	0	0	871	557706	1839	0	0	0	0
Baseline 2	G3F1	Uninfected	Spleen	Eptesicus fuscus	823478	785914	388273	381358	0.485241	0.463106	764654	457	0	0	0	20250	381167	145	0	0	0	0
RABV A	G1F4	Low dose RABV	Spleen	Artibeus jamaicensis	1040982	1001142	560642	543929	0.543309	0.522515	634939	357276	0	0	3	0	363346	180583	0	0	0	0
RABV B	G2F4	Low dose RABV	Spleen	Artibeus jamaicensis	1193805	1083971	654074	590002	0.544297	0.49422	582423	495623	0	0	0	5925	351949	238053	0	0	0	0
Baseline 1	G2F1	Uninfected	Spleen	Artibeus jamaicensis	673220	561386	295244	240578	0.428543	0.357354	557895	2668	0	0	0	823	239726	852	0	0	0	0
Baseline 2	G3F1	Uninfected	Spleen	Artibeus jamaicensis	823478	785914	424040	414644	0.527595	0.503528	766859	489	0	0	0	18566	414518	126	0	0	0	0
Wild-caught	M332	Wild-caught	Spleen	Artibeus jamaicensis	134775	110224	31244	26169	0.237417	0.194168	23856	28651	30969	0	0	26748	5026	4155	16988	0	0	0
Human 1	SRR7849308 and SRR7849327	Healthy control	PBMCs	Human	54483	28058	49383	24213	0.862962	0.444414	16691	11358	0	0	0	9	14130	10083	0	0	0	0
Human 2	SRR7848875 and SRR7849130	Healthy control	PBMCs	Human	49876	22537	45930	19830	0.879886	0.397586	13526	9007	0	0	0	4	11701	8129	0	0	0	0
*IGHA BCRs were only sequenced in the wild-caught sample and were excluded from further analysis
**No IGHE primers were used to sequence these samples
