## Supplementary material for "Back to basics: Immunoglobulin germline reference sequences enable investigations and reveal insights into bat-specific immunity": Table S3

### Sheet: Table S3
Table S3
IGHV gene usage frequency in each A. jamaicensis sample
	IGHM					IGHG
IGHV gene	Uninfected 1	Uninfected 2	RABV A	RABV B	Wild-caught	Uninfected 1	Uninfected 2	RABV A	RABV B	Wild-caught
artjamIGHV1.13-ctg26	0	0	0	0	0	0	0	0	0	0
artjamIGHV1.16-ctg26	0	0	0	0	0	0	0	0	0	0
artjamIGHV1.18-ctg26	0	0	0	0	0	0	0	0	0	0
artjamIGHV1.20-ctg26	0	0	0	0	0	0	0	0	0	0
artjamIGHV1.23-ctg26	0.00861418	0.0047045	0.0138023	0.0104561	0.00915241	0.0118331	0.00568182	0.00304569	0.018017	0.00144404
artjamIGHV1.30-ctg26	0	0	0	0	0	0	0	0	0	0
artjamIGHV1.34-ctg26	0.0341545	0.0135254	0.000602731	0.000863762	0.0238758	0.0200562	0.0189394	0.000315644	0.0011006	0.0137184
artjamIGHV1.39-ctg26	0.0250869	0.0123493	0.00175865	0.00125018	0.01154	0.0479342	0.0132576	0.00203784	0.00404112	0.0137184
artjamIGHV1.41-ctg26	0.0148103	0.0108792	0.00333016	0.00458873	0.0258655	0.0170477	0.00189394	0.000542687	0.00793941	0.00336943
artjamIGHV1.45-ctg26	0.000302252	0.000147016	0	0	0	0	0	0	0	0
artjamIGHV1.8-ctg26	0	0	0	0	0	0	0	0	0	0
artjamIGHV2.2-ctg26	0	0	0	0	0	0	0	0	0	0
artjamIGHV3.12-ctg26	0.0282605	0.027933	0.0893584	0.0671234	0.000397931	0.0252708	0.0454545	0.0432045	0.032791	0.000481348
artjamIGHV3.15-ctg26	0.0553121	0.0840929	0.0591722	0.0433131	0.0465579	0.0483353	0.0587121	0.0648898	0.0326398	0.0356197
artjamIGHV3.19-ctg26	0.0210065	0.0398412	0.00899969	0.00337549	0.0553124	0.0284797	0.0757576	0.00797971	0.00135684	0.0430806
artjamIGHV3.21-ctg26	0.0311319	0.0449868	0.0475332	0.0468562	0.00696379	0.0234657	0.0227273	0.0459789	0.0629776	0.020698
artjamIGHV3.23-ctg26	0	0	0	0	0	0	0	0	0	0
artjamIGHV3.29-ctg26	0.0398972	0.0585122	0.067627	0.0485127	0.00139276	0.0607702	0.0909091	0.0668335	0.216897	0.00625752
artjamIGHV3.31-ctg26	0.0838749	0.0812996	0.102949	0.115002	0.0181058	0.0734055	0.0435606	0.0807385	0.180384	0.0575211
artjamIGHV3.32-ctg26	0.0081608	0.00249926	0.0356355	0.0369627	0.0256665	0.00320899	0.00378788	0.0345769	0.0129929	0.0137184
artjamIGHV3.33-ctg26	0.0763186	0.0388121	0.188352	0.29887	0	0.147012	0.0738636	0.199238	0.160506	0
artjamIGHV3.36-ctg26	0.0202509	0.0488092	0.000118344	4.83025e-05	0.00417827	0.0208584	0.0435606	0.00419198	8.40149e-05	0.00312876
artjamIGHV3.39-ctg26	0.0142058	0.0251397	0.000558696	9.09223e-05	0.000397931	0.0136382	0.0511364	0.000514999	6.30112e-05	0.00192539
artjamIGHV3.3-ctg26	0.0341545	0.0266098	0.0314328	0.0181845	0.0557103	0.0278781	0.0719697	0.0932535	0.0463762	0.0416366
artjamIGHV3.42-ctg26	0.0114856	0.0574831	0.0379748	0.0200285	0	0.00601685	0.0227273	0.0173383	0.0427006	0.000722022
artjamIGHV3.48-ctg26	0	0	0	0	0	0	0	0	0	0
artjamIGHV3.51-ctg26	0.134502	0.100118	0.266473	0.23581	0.0841624	0.0984757	0.0833333	0.273337	0.131735	0.0969916
artjamIGHV3.54-ctg26	0.0205531	0.0122023	0.000255954	9.37636e-05	0.0218862	0.0182511	0.0227273	0.00032672	0.000982974	0.0115523
artjamIGHV3.56-ctg26	0	0	0	0	0	0	0	0	0	0
artjamIGHV3.66-ctg26	0.0129968	0.00529256	0.0113886	0.00686179	0.0248707	0.0122343	0.0094697	0.0172386	0.0153873	0.00962696
artjamIGHV3.77-ctg26	0	0	0	0	0	0	0	0	0	0
artjamIGHV4.11-ctg26	0.0243313	0.0364599	0	0	0.0314365	0.0238668	0.0208333	0	0	0.0466907
artjamIGHV4.13-ctg26	0.013148	0.00382241	1.92654e-05	2.27306e-05	0.0334262	0.0186522	0.00189394	1.10752e-05	8.40149e-06	0.0045728
artjamIGHV4.16-ctg26	0.00332477	0.00352837	0	0	0.00596896	0.00220618	0.00378788	0	0	0.00240674
artjamIGHV4.18-ctg26	0.00544053	0.00338136	0	0	0	0.00541516	0.0132576	0	5.46097e-05	0
artjamIGHV4.21-ctg26	0.0207042	0.0182299	1.92654e-05	2.84132e-06	0.0220852	0.0142399	0.00757576	1.66129e-05	0	0.02142
artjamIGHV4.24-ctg26	0.0040804	0.00396942	0.00171737	0.00154852	0.0196976	0.00361011	0.0170455	0.0013844	0.00163409	0.0190132
artjamIGHV4.25-ctg26	0.000755629	0.000441047	0	0	0.00318345	0.000200562	0	0	0	0.000240674
artjamIGHV4.26-ctg26	0.0865951	0.0767421	0.00565852	0.00470523	0.0851572	0.086442	0.0227273	0.00295155	0.00373866	0.11071
artjamIGHV4.28-ctg26	0.0238779	0.0330785	0	0	0.111023	0.0110309	0.0530303	0	0	0.0924188
artjamIGHV4.30-ctg26	0	0	0	0	0	0	0	0	0	0
artjamIGHV4.8-ctg26	0.0185885	0.0169068	5.5044e-05	2.55719e-05	0.116196	0.016446	0.032197	4.4301e-05	5.04089e-05	0.134537
artjamIGHV6.11-ctg26	0	0	0	0	0	0	0	0	0	0
artjamIGHV6.13-ctg26	0.0241801	0.0179359	0.0101776	0.0102288	0.00795862	0.0108303	0.0132576	0.0187725	0.0116487	0.0129964
artjamIGHV6.14-ctg26	0	0	0	0	0	0	0	0	0	0
artjamIGHV6.16-ctg26	0.0210065	0.0405763	0.00797862	0.0186362	0	0.0162455	0.030303	0.00573697	0.004499	0.000481348
artjamIGHV6.17-ctg26	0	0	0	0	0	0	0	0	0	0
artjamIGHV6.18-ctg26	0	0	0	0	0	0	0	0	0	0
artjamIGHV6.19-ctg26	0.0222155	0.0198471	0.00296687	0.00170479	0.00855551	0.0166466	0.00757576	0.00586988	0.00368405	0.0137184
artjamIGHV6.20-ctg26	0	0	0	0	0	0	0	0	0	0
artjamIGHV6.22-ctg26	0	0	0	0	0	0	0	0	0	0
artjamIGHV6.23-ctg26	0.0160193	0.0133784	0.00393839	0.00466545	0.00378034	0.00501404	0.00568182	0.00888234	0.00567521	0.078219
artjamIGHV6.3-ctg26	0	0	0	0	0	0	0	0	0	0
artjamIGHV6.4-ctg26	0.00649841	0.0117612	0.000107336	0.000102288	0.000198965	0.00421179	0.00757576	6.09138e-05	2.94052e-05	0.00192539
artjamIGHV6.6-ctg26	0	0	0	0	0	0	0	0	0	0
artjamIGHV6.7-ctg26	0	0	0	0	0	0	0	0	0	0
artjamIGHV6.8-ctg26	0	0	0	0	0	0	0	0	0	0
